# Impacts of Cell Ranger versions on Chromium gene expression data

**DOI:** 10.1101/2024.08.10.607413

**Authors:** Imad Abugessaisa, Akira Hasegawa, Scott Walker, Shintaro Katayama, Juha Kere, Takeya Kasukawa

## Abstract

In droplet-based single cell gene expression data, cell barcode processing by Cell Ranger (CR) is a standard pipeline. But no systematic evaluation of the impact of CR version on single cell gene expression data has been conducted. To comprehensively evaluate the impact of CR version, we considered six molecular quality criteria, quantified gene expression, and performed downstream analysis for 12 single-cell datasets. Each dataset was processed by 15 versions of CR. We demonstrated that different versions of CR yield different numbers of cell barcodes with significant variation in detected UMIs, features, molecular qualities and average gene expression of protein-coding and lncRNA for the same dataset. Our analysis finds distinction between two diverse categories of cell barcodes: common barcodes unmasked by all versions of CR, and specific barcodes only unmasked/masked by some versions. Surprisingly, we observed variation in molecular read-out between common cell barcodes when called by different versions of CR. The specific barcodes yield skewed gene body coverage and form distinct clusters. The choice of CR version affects scores for quality, average gene expression, clustering results, and top cluster marker genes of the dataset.
