## Supplementary Table 1 for "Impacts of Cell Ranger versions on Chromium gene expression data"

### Sheet: 3` end 10x
Dataset	DatasetName	Spices	Library	Alert	V2.0.0	V2.1.0	V2.2.0	V3.1.0	V4.0.0	V5.0.0	V5.0.0_intron_reads	V5.0.0_intron_reads_NewRef	V6.0.0	V6.0.0_intron_reads	V6.0.0_intron_reads_NewRef	V7.0.1	V7.1.0	V8.0.1	V8.0.1_NewRef
4k PBMCs from a Healthy Donor	pbmc4k	Human	Single Cell 3' v2		4497	4340	4497	4625	4623	4623	4714	4715	4623	4715	4715	4718	4718	4718	4720
8k PBMCs from a Healthy Donor	pbmc8k	Human	Single Cell 3' v2		8417	8381	8417	8705	8708	8708	8785	8791	8708	8785	8791	8790	8790	8790	8798
3k Pan T Cells from a Healthy Donor	t_3k	Human	Single Cell 3' v2		3698	3555	3698	3740	3742	3742	3871	3876	3742	3872	3878	3873	3874	3874	3880
4k Pan T Cells from a Healthy Donor	t_4k	Human	Single Cell 3' v2		4668	4538	4668	4784	4790	4790	4950	4956	4790	4950	4955	4950	4950	4950	4955
2k Fixed Brain Cells from an E18 Mouse	fixed_neurons_2000	Mouse	Single Cell 3' v2		2052	1777	2052	2297	2301	2301	2333	2336	2300	2333	2334	2332	2332	2337	2338
2k Fixed (for 6 days at -80ºC) Brain Cells from an E18 Mouse	fixed_neurons_6days_2000	Mouse	Single Cell 3' v2		2250	1920	2250	2509	2517	2517	2585	2585	2520	2585	2585	2580	2580	2590	2592
9k Brain Cells from an E18 Mouse	neuron_9k	Mouse	Single Cell 3' v2		8965	9128	8965	11249	11273	11286	11663	11694	11277	11667	11697	11638	11640	11674	11706
2k Brain Cells from an E18 Mouse	neurons_2000	Mouse	Single Cell 3' v2		2136	2022	2136	2440	2445	2440	2477	2336	2447	2476	2334	2483	2483	2487	2490
1k Brain Cells from an E18 Mouse	neurons_900	Mouse	Single Cell 3' v2		1153	931	1153	1446	1444	1444	1425	1422	1442	1422	1425	1422	1422	1433	1436
2k Brain Nuclei from an Adult Mouse (>8 weeks)	nuclei_2k	Mouse	Single Cell 3' v2	Low Fraction Reads Confidently Mapped To Transcriptome and Low Fraction Reads in Cells	2627	2352	2627	2602	2597	2597	2208	2207	2599	2208	2206	2244	2247	2316	2314
1k Brain Nuclei from an E18 Mouse	nuclei_900	Mouse	Single Cell 3' v2	Low Fraction Reads in Cells	1165	954	1165	1725	1727	1727	1681	1674	1729	1682	1675	1710	1711	1749	1743
MCF10A	GSE143607	Human	Single Cell 3' v2		8678	8678	8678	8812	8815	8815	8892	8896	8827	8883	8897	8883	8883	8891	8907
Total cells						48,576		54,934	54,982	54,990			55,004
					50,306	48,576	50,306	54,934	54,982	54,990			55,004			55,623	55,630
The analysis detected some issues.
